# Adapting CRISPR-associated transposons for rapid and high-throughput reverse genetics

**DOI:** 10.1101/2025.10.31.685825

**Authors:** David W. Basta, Franz G. Zingl, Yiyan Yang, Kaylee T. Nguyen, Yang-Yu Liu, Matthew K. Waldor

## Abstract

CRISPR-associated transposons (CAST) use guide RNAs to direct their transposition and are being harnessed as tools for programmable genome engineering across diverse bacterial species. However, CAST systems have not been adapted for high-throughput genetic screening. Here, we present MultiCAST, a streamlined platform for rapid and scalable guide RNA-directed transposon insertion in bacteria. MultiCAST generates targeted insertions in a single step through conjugative delivery of conditionally replicative plasmids encoding the CAST enzymatic machinery and a selectable mini-transposon expressing the guide RNA. By leveraging the inserted guide sequence as a molecular barcode, MultiCAST enables pooled, high-throughput genetic screens using only amplicon sequencing. We identified factors that influence transposition efficiency and the accuracy of insertion frequency measurements derived from guide sequencing. Adjusting the ratio of donor and recipient strain during conjugation mitigates guide-transposon “crosstalk”, in which a single recipient cell acquires multiple donor plasmids containing distinct guides. Furthermore, we developed a machine learning-based predictive model for selecting highly active guides based on target sequence features that strongly correlate with activity. The nucleoid-associated protein H-NS was also found to inhibit CAST activity, providing a mechanistic explanation for variable insertion frequencies among non-essential genes. To demonstrate the scalability of MultiCAST, we screened a pooled mutant population created from >5,200 guides targeting 88 genes in *E. coli* across twelve nutrient conditions, accurately identifying genes with condition-specific fitness effects. The simplicity, speed, and throughput of MultiCAST make genome-scale functional screens more accessible across a wide range of bacterial species.

**Significance:** Efficient gene disruption is essential for understanding bacterial gene function, but traditional genetic approaches are labor-intensive and generally not well-suited for high-throughput studies. We developed MultiCAST, a simple and scalable method that harnesses guide RNA-directed CRISPR-associated transposons for targeted bacterial gene disruption. MultiCAST enables single and pooled transposon mutagenesis in a single step and eliminates the need for complex sequencing library preparation protocols by using the guide sequence as a quantifiable surrogate for mutant abundance. This approach allows thousands of mutants to be generated and screened simultaneously across multiple conditions using only amplicon sequencing. By dramatically reducing the time, cost, and complexity of reverse genetics, MultiCAST opens new possibilities for genome-scale functional studies, accelerating the discovery of bacterial gene functions.
