## Supplementary material for "Adapting CRISPR-associated transposons for rapid and high-throughput reverse genetics": Dataset S2

### Sheet: Dataset S2
Dataset S2. MultiCAST Pool2: Guide sequences targeting H-NS bound and unbound regions
Guide No.	H-NS bound?	PAM region	Guide sequence
1	yes	GTTCA	GAGTCTGCTTCGCTTTGCCTTTATTAGTGGCA
2	yes	TATCT	TTCACGATTTTCTGGTCAATACCCATGCCGCT
3	yes	AATCT	TGCAGGCGAATCTGGAAATTTTTCGGCGTGGT
4	yes	TTTCG	GCGTGGTGGTGCCGTTATTTTTCAGTTTTTCG
5	yes	TATCA	ACTTCCAGTTTGTGATCGTCCGGAACGATAGA
6	yes	CAACT	TCCAGTTTGTGATCGTCCGGAACGATAGAACA
7	yes	GTTCT	ATCGTTCCGGACGATCACAAACTGGAAGTTGA
8	yes	GAACA	CACTGAGTCTTCAATGGTGCCGTAAAAACGTG
9	yes	GTACT	GCACGTTTTTACGGCACCATTGAAGACTCAGT
10	yes	CAACA	ATCGCTGCGGGTAACAACGGTACTGCACGTTT
11	no	CGTCG	TCATCTCAAAGCCAGCGAACGTGACAAACAGC
12	no	TGGCT	TGATGGGCGGCGGTATTGCTTATGTCACTGCT
13	no	AAGCC	ACCACCTAAAATCCCCACGCTGTTTAATGGCG
14	no	CTGCG	CCATTAAACAGCGTGGGGATTTTAGGTGGTGG
15	no	AGGCG	CTGCGTAGTATCTTTTTTGCCAGTACGGACGT
16	no	CTGCG	CTAATCCCGTTTCAACAACCTCCAGGATGCGT
17	no	AAACT	CAAGGCAATTATCCGGCGACAGAACGCATCCT
18	no	CGGCT	TCCAGCAGAATGGAGTGCGGAACAACGTCATC
19	no	CAGCG	TTTACCGCGTCTGATAGGCGTCAGCACAGCAT
20	no	GGTCG	CGTTTGTACTGACGATCCTAAAACGGTGCTCG
21	yes	GTTCG	CTTTTCCCGCTCTCATCAAATTCCGTTACCGT
22	yes	TTACT	TATCTCTCGGTTACTACGATCAGGACGACTAC
23	yes	TTACT	ACGATCAGGACGACTACCACATTCAAAGAGGA
24	yes	TCTCA	CCCAATATTGTAGTGAAAACGCCAGGAGTGCT
25	yes	TAGCT	TTACTGCTTTCAAACCACGCTGAAGCACTCCT
26	yes	TTGCA	ACTGGTTCCGATCATCAGGTTGTAAACGAGCT
27	yes	CAACT	GGTTCCGATCATCAGGTTGTAAACGAGCTCAA
28	yes	GAGCT	CAACGGGGAAAGACTGAGAGAACCAAACGACG
29	yes	TCCCC	GTTGAGCTCGTTTACAACCTGATGATCGGAAC
30	yes	TCTCA	GTCTTTCCCCGTTGAGCTCGTTTACAACCTGA
31	no	TTGCC	ATCCATGACGGAACGATACCGTATCCGCCTGT
32	no	TGTCC	AGACGCCCTGATTTGCTGATTTGATCATAGCC
33	no	ACTCC	CGTCAGTTGCGAGCAAAAAAGCCGCTACGCTT
34	no	TTGCT	CGCAACTGACGGGAGTTACTCTGAAAATGTAG
35	no	CCGCC	AGGATGGTGAAAAAGAGCTGGAACGCGACGCA
36	no	GTTCC	AGCTCTTTTTCACCATCCTGGCGGATATGCTC
37	no	CGTCG	TGCTGCTGGGTAATATTCTCGGGACAGGTATT
38	no	ATGCC	CACGCCGCAATACCTGTCCCGAGAATATTACC
39	no	TTTCC	TGCAGCGGGTGCGGCAAAGATTGTGGTGATTA
40	no	CCGCT	GCAGGAAACATCCAAACCATAGTGGCGATCAG
41	yes	TATCT	CCAGCAATTCTTTCCGCTCGCACGTATTCAAC
42	yes	AAGCT	TTTCCACATTCCCTCTTCGCATCTGGACATAC
43	yes	TCGCA	TCTGGACATACATAGGGTTAGTGGTAGCCAGT
44	yes	ACCCT	ATGTATGTCCAGATGCGAAGAGGGAATGTGGA
45	yes	CCACT	AACCCTATGTATGTCCAGATGCGAAGAGGGAA
46	yes	TGGCT	ACCACTAACCCTATGTATGTCCAGATGCGAAG
47	yes	AATCA	TCCACGCCCCATAAATAAATGCTACACTGGCT
48	yes	ATTCC	GTTCCAACTTCTGTTGGGGTTGCGCCAAATGA
49	yes	AAACA	TTCCGTTCCAACTTCTGTTGGGGTTGCGCCAA
50	yes	ATTCG	AAACATTCCGTTCCAACTTCTGTTGGGGTTGC
51	no	ATACG	CGGCACATTTGGCGTTATCACCATCAGTAAAC
52	no	GCGCA	CGCCGGACAACATTTTCTGGGGAATTAACACC
53	no	AAGCC	CCCACGTAATTCCCTGAGAGATACCACTCTTC
54	no	TGGCG	CGTCGTGAACGGTGTTTACGGAAAAGCAGTAA
55	no	GCGCG	GGAAATGTCTGTGTGTATCTCCTTCACAACGG
56	no	TCACC	GTTGTGAAGGAGATACACACAGACATTTCCCG
57	no	GCGCT	GCCGTGAGTAACCTGCAAAAGCATCCGCAATG
58	no	GATCT	GGCTGTAGTCCACATTGTCGTAACTGGCTTTG
59	no	AGACC	CGTACTTCAAAGCCAGTTACGACAATGTGGAC
60	no	CGGCT	GACGCGGCTGTACATCTCGCAGATTTGTTTGT
61	yes	AGGCA	CCATACAGTGAATGGGCAACTGGAGATAAAGG
62	yes	TTTCT	CAGAGCTCCAGAATTGCTCTCGCATTCTGCCT
63	yes	ATTCT	GGAGCTCTGAGAAAATAGGTACTCGTGTGAGG
64	yes	GAACA	TCAGTATCCACCGCCCATTCGCATTCGGACAT
65	yes	CGGCG	TGAAATCTGTCGGATGGATTGAGGCCGAGATT
66	yes	TGTCG	GATGGATTGAGGCCGAGATTGATGAGTGGTTA
67	yes	TTGCT	GCTTCTGCTCTTGGGGTAATTTCTCTTGCCTG
68	yes	CATCA	ATCCGGTTCTGACAGGCAAGAGAAATTACCCC
69	yes	TAACG	ATGCCACACCTGCAGCTATTAAAGCTCATCTC
70	yes	CCACA	CCTGCAGCTATTAAAGCTCATCTCTGTGGGCA
71	no	AGGCG	AAACATAGCCTGCAGGGTGAGGACTTCTCATC
72	no	TTTCG	AACAGCACCGCTGTTTCTTTCTCCAGGTCATC
73	no	AATCC	GAAATGTCCTCGTACAACTGATCCCGTATCTC
74	no	GATCC	AGAAGGTGATCAGCTTTGGATTGGCTTCAGCG
75	no	CGTCA	GCGAATTTTTGGGTCGAGTGCTGTTGCACGCA
76	no	CCTCA	TCCAACCATTGACAGACGTTATCCGCGATGTG
77	no	GAACT	GAGAATGACCCCATGTAGATCTTGGGAGGCCA
78	no	TGACC	TTTTCCTCTGTGACGATGGAGTACCTACGTCC
79	no	TTGCA	CAAATCAATGCAGTGTGAGTCTGACCTGTCCC
80	no	GTTCA	GGTAAAAAGCACCGGCAAAACACGTTGGAACA
81	yes	TTTCA	CTGGAAACCGCATGGTACCTCATATCTGCTGT
82	yes	CAACA	GCAGATATGAGGTACCATGCGGTTTCCAGTGA
83	yes	CTGCA	ACAGCAGATATGAGGTACCATGCGGTTTCCAG
84	yes	GCCCG	GCAGGCGGTAGAGATTGAGATGGATATATCTG
85	yes	CATCA	AGCGGTACATTGCGAAGTAAATCTGGAAGGGC
86	yes	AAACT	TCCAATGATGGGGTTCATACAAGGTGAATCCG
87	yes	ATACA	AGGTGAATCCGCTGATGTGATGCCTAAAGCAG
88	yes	CATCA	GCGGATTCACCTTGTATGAACCCCATCATTGG
89	yes	TTGCT	TGCTCAAACTTAACCTGGATGCTGCTTTAGGC
90	yes	TATCA	TCTTGCTTGCTCAAACTTAACCTGGATGCTGC
91	no	CAGCG	GACCGTATGCTTGACTGATGAGTATCACCCTG
92	no	TCGCT	GCAGGCCCCATGTGGTGTTGCTCATTCATAAC
93	no	TGACG	CCGAATGTCCTAAGCTGGATGTGGTATTTCCA
94	no	CAGCT	TAGGACATTCGGCGTCACTAAACTTACCGGTG
95	no	CGGCT	TCGCAGGTAAAACCGTTGTGGTACAGGGTGAC
96	no	TATCG	GCTTCGCAGGTAAAACCGTTGTGGTACAGGGT
97	no	CAACT	ACCAAGAGTATCGGCTTCGCAGGTAAAACCGT
98	no	CTGCT	GGAACAACACTATGGCCTGACACTGAACGACA
99	no	TAACA	GTTTCATCACTGAACGGCGTGTCGTTCAGTGT
100	no	TTTCA	CATTAGTTTTTAGCAAGCCGGTAGAGCGCCTT
101	yes	AATCA	CGAGTTAGTTAGTTCTGGTGAGCCTGACGTAA
102	yes	TCTCC	AGCTCCCATAATGACAAAGGCGTTGCCTTCTT
103	yes	AGGCA	ACGCCTTTGTCATTATGGGAGCTGGAGAACAA
104	yes	TATCA	AGAAGGCAACGCCTTTGTCATTATGGGAGCTG
105	yes	GAGCA	CCGCGATACGTCTCTGATGCAGCTTCCTTACA
106	yes	GCACC	GCGATACGTCTCTGATGCAGCTTCCTTACAAA
107	yes	AAGCT	GCATCAGAGACGTATCGCGGTGCTCTTGAAAC
108	yes	CCACT	ACCCAAAACTGCGCTAGCGTTAAATCCGTTGC
109	yes	CAACG	GATTTAACGCTAGCGCAGTTTTGGGTAGTGGA
110	yes	AAGCA	ACGGATTTAACGCTAGCGCAGTTTTGGGTAGT
111	no	TCGCC	GGACGGCAAGCTGATTGACGATTTTCTGTTTG
112	no	GTGCG	CGGGGTGGTGACAAACAGAAAATCGTCAATCA
113	no	GATCG	TGCGCGGGGTGGTGACAAACAGAAAATCGTCA
114	no	CGGCA	GCGACATCAGCAATTCCTATTGGTGCGCATAT
115	no	GTGCG	CATATTGTCAGCAAGGTACAAACGCTGTTGGC
116	no	TGACA	ATATGCGCACCAATAGGAATTGCTGATGTCGC
117	no	CGACA	GTAACTTATTCCGCCAGCAGGCGTTGATTAAC
118	no	CCACT	CAATAAAGGAGGCGGCGTAGCTGATTTCGCCT
119	no	GGTCA	TCAGGCCGATAAACGCCTGATTGTTATCAAGC
120	no	TAACA	ATCAGGCGTTTATCGGCCTGATGACCAGGAAT
