## Supplementary material for "Adapting CRISPR-associated transposons for rapid and high-throughput reverse genetics": Dataset S3

### Sheet: Dataset S3
Dataset S3. SHAP feature importance
feature	mean_abs_shap	mean_pos_shap	mean_neg_shap	spearman_r
pos_-1=C	0.490067	0.966671	-0.323147	0.759151
pos_-3=A	0.428407	0.854146	-0.282664	0.75496
guide_G_count	0.426667	0.430979	-0.42239	-0.983526
pos_1=C	0.325241	0.21322	-0.666163	-0.7473
pos_3=T	0.216907	0.138959	-0.493528	-0.717307
pos_1=A	0.181604	0.359593	-0.119918	0.757229
pos_2=A	0.169188	0.401292	-0.107195	0.706452
pos_1=T	0.167386	0.394751	-0.109685	0.695935
k2=AC	0.14477	0.130087	-0.163713	0.9193
pos_-5=A	0.138385	0.0876342	-0.31849	-0.717307
k2=GG	0.135001	0.10069	-0.204421	-0.907972
pos_-1=T	0.129249	0.0783948	-0.348411	-0.6772
pos_-3=C	0.128524	0.0628849	-1.56955	-0.353558
pos_2=G	0.127022	0.0832046	-0.242852	-0.772917
pos_-1=G	0.102153	0.0766911	-0.156084	-0.808434
k3=ATA	0.0993893	0.206684	-0.0653298	0.742927
PAM_G_count	0.0964115	0.077297	-0.131259	-0.86935
k3=AGC	0.0932099	0.0807874	-0.111048	-0.782583
pos_-3=G	0.0893585	0.0812135	-0.0996261	-0.860252
PAM_C_count	0.0864734	0.0692382	-0.117574	0.92903
k3=CAG	0.0853148	0.0514202	-0.262132	-0.450514
pos_3=A	0.0842889	0.176458	-0.056199	0.732844
pos_32=G	0.0828607	0.0557181	-0.158632	-0.763245
k3=GGC	0.0825659	0.0846287	-0.080603	-0.899863
k2=GT	0.0714097	0.102476	-0.0544937	0.311564
pos_7=C	0.0706491	0.0482005	-0.131517	-0.768454
pos_4=A	0.0698258	0.148438	-0.0461358	0.730639
k3=GCG	0.0656407	0.0414695	-0.150258	-0.71056
pos_32=C	0.0598266	0.112426	-0.0406578	0.766329
pos_5=G	0.0578831	0.0401179	-0.106548	-0.766634
pos_6=G	0.0570503	0.0403961	-0.0983847	-0.783675
pos_-5=T	0.0556565	0.110284	-0.0374474	0.75
pos_3=G	0.0554633	0.103154	-0.0379343	0.76785
guide_entropy	0.0517006	0.0577177	-0.0466549	-0.10608
k3=CAC	0.051011	0.0709638	-0.0397589	0.843652
k3=TCT	0.0484532	0.0301521	-0.112895	-0.530957
pos_7=A	0.0466568	0.0929079	-0.0315141	0.746619
k2=TG	0.0458657	0.0376425	-0.0583148	0.567274
pos_1=G	0.0457477	0.033565	-0.075159	-0.788241
pos_5=A	0.0443358	0.0943071	-0.0284439	0.741082
pos_-1=A	0.0440995	0.0865477	-0.0313077	0.730639
k3=CCG	0.043166	0.0574149	-0.0346045	0.238452
pos_7=T	0.0418012	0.09568	-0.0261409	0.723503
guide_GC_count	0.0413509	0.0273127	-0.0774204	-0.338306
k3=GCC	0.0410406	0.041702	-0.0404002	0.753502
pos_22=A	0.0404579	0.0272965	-0.0806574	-0.746619
pos_17=T	0.0402008	0.079609	-0.0267814	0.753979
k3=GGG	0.0383398	0.024722	-0.0865723	-0.477121
k2=CC	0.038286	0.0302365	-0.0525803	0.766881
guide_C_count	0.0369645	0.0466342	-0.030193	0.89592
k3=TAC	0.0369569	0.0635537	-0.0256346	0.780207
k3=ACG	0.0350033	0.175687	-0.0195113	-0.272527
pos_4=T	0.0321613	0.0208051	-0.0697745	-0.731008
k3=TGT	0.0321417	0.0536732	-0.0233809	0.799586
k3=TGG	0.0320741	0.0183558	-0.1327	-0.0314595
k2=GA	0.0302414	0.0378485	-0.0251459	0.276254
k3=TCC	0.0300197	0.049035	-0.0216764	0.781706
pos_6=A	0.0299074	0.0696462	-0.0193362	0.705627
k3=AAA	0.0289065	0.0206246	-0.0490308	-0.719971
pos_-4=A	0.028828	0.0189591	-0.0603198	-0.738254
pos_-4=C	0.0282827	0.0490283	-0.0194795	0.792145
k2=TT	0.0273945	0.023793	-0.0327412	-0.863941
pos_9=G	0.0271386	0.0192562	-0.0477668	-0.774667
pos_3=C	0.0260841	0.0178599	-0.0474632	-0.775823
k3=CGA	0.0259963	0.02267	-0.0302876	-0.883417
PAM_T_count	0.0258319	0.0287905	-0.0235198	0.33769
k2=CT	0.0250359	0.0196059	-0.0345673	0.0954621
k3=CAT	0.0249409	0.0365566	-0.0188813	0.800759
pos_7=G	0.0248644	0.0164093	-0.0490904	-0.758513
pos_16=G	0.0244782	0.0168735	-0.0446489	-0.772329
k3=AAC	0.0241117	0.0129926	-0.122495	0.183861
pos_11=G	0.0240813	0.0171432	-0.0419971	-0.776971
pos_28=C	0.0238209	0.0467478	-0.0159168	0.75626
pos_26=G	0.0237327	0.0444919	-0.0164496	0.75947
guide_A_count	0.0231712	0.0260613	-0.0207346	0.874892
k3=ATC	0.023138	0.020128	-0.0271892	-0.868444
k2=TA	0.0228574	0.0165914	-0.037695	0.288998
guide_T_count	0.0228288	0.0227986	-0.0228565	0.169653
pos_27=A	0.0227475	0.0145793	-0.0511766	-0.7212
pos_30=C	0.0225761	0.0158312	-0.0392342	-0.784492
k3=TAT	0.0224729	0.0447758	-0.0149453	0.744339
pos_10=A	0.0222861	0.0450683	-0.0150938	0.739673
k3=CTC	0.0205648	0.0449593	-0.0133787	0.723632
k3=GAA	0.0199105	0.0222953	-0.0180669	0.84187
pos_-4=G	0.0194211	0.037514	-0.0138552	0.734663
pos_28=A	0.0194094	0.0129896	-0.0387724	-0.748992
pos_-3=T	0.0181138	0.0331351	-0.0128621	0.758833
guide_max_run_G	0.0180603	0.0501525	-0.0109695	-0.585004
pos_9=A	0.0176279	0.0425443	-0.0109998	0.705627
k2=TC	0.0175711	0.02205	-0.0146291	0.575074
k3=CCA	0.0175033	0.0191256	-0.0162146	0.841307
k2=GC	0.0174576	0.0190729	-0.0160976	-0.699872
pos_8=C	0.0174201	0.0121242	-0.0316101	-0.770552
k3=GTC	0.0168773	0.0626165	-0.00961228	-0.401942
k3=GCT	0.0168352	0.0140138	-0.0207329	-0.840697
k3=GAG	0.0167958	0.0227905	-0.0133607	0.471544
pos_20=T	0.0162087	0.0106554	-0.0336071	-0.741783
k2=AG	0.0160783	0.0134097	-0.0199746	0.0146546
pos_5=T	0.015909	0.0325184	-0.0106365	0.740731
pos_10=G	0.0158126	0.0109778	-0.0282763	-0.777256
k3=GGT	0.0152747	0.00965428	-0.0335452	-0.882758
k2=AT	0.0151883	0.0202807	-0.0121416	0.205272
k3=ACA	0.0151724	0.0261297	-0.0107213	0.772689
pos_16=C	0.0151237	0.0276411	-0.0106243	0.763867
k3=ACC	0.0146858	0.0111483	-0.0214367	-0.32247
k2=AA	0.0145605	0.0135817	-0.015617	-0.0818927
k3=CTG	0.0141462	0.0122095	-0.0168253	0.0726033
pos_19=T	0.0141118	0.0310877	-0.00892848	0.728219
pos_21=C	0.0140959	0.0244787	-0.00996028	0.781751
k3=AGG	0.013838	0.0256715	-0.00974405	0.49196
pos_8=G	0.0137834	0.0262921	-0.00933347	0.761996
k3=CGC	0.0137606	0.0139371	-0.0135864	0.672143
pos_2=T	0.0133168	0.0206333	-0.00945433	0.477261
pos_17=A	0.0128616	0.00828936	-0.0276147	-0.736107
pos_22=C	0.0125754	0.0250078	-0.00827425	0.756907
k3=GAC	0.0125234	0.021521	-0.00882046	0.731445
k2=CA	0.0124042	0.00916517	-0.0187631	0.558835
pos_30=G	0.0122668	0.0213628	-0.00871489	0.778393
pos_31=T	0.0120948	0.00780195	-0.026421	-0.729528
k3=ATG	0.0116469	0.0177508	-0.00884415	0.803129
k3=CGG	0.0115084	0.00716327	-0.0280422	-0.693286
k3=TGA	0.0114698	0.00940196	-0.0148385	-0.720522
k3=AAG	0.0111393	0.0175054	-0.00836375	0.796425
pos_-5=C	0.0111269	0.0182127	-0.00812003	0.792147
k2=CG	0.0106007	0.0117163	-0.00949987	-0.529665
k3=GTG	0.0104612	0.00790381	-0.0155198	-0.318777
pos_-4=T	0.0103922	0.0067966	-0.0225519	-0.726913
pos_11=A	0.0102295	0.0217812	-0.00670897	0.732844
k3=GAT	0.0101269	0.0135148	-0.00804138	0.336238
pos_27=G	0.01004	0.0174746	-0.00711274	0.778927
pos_13=T	0.00985703	0.0176597	-0.00693508	0.70924
pos_26=C	0.00967077	0.0181008	-0.00659866	0.766329
pos_20=C	0.00948211	0.018748	-0.00634361	0.752993
pos_16=A	0.00940881	0.00628045	-0.0191919	-0.740462
pos_19=G	0.00928987	0.00658922	-0.0167388	-0.76541
pos_21=G	0.00893887	0.00627188	-0.015895	-0.774655
pos_12=T	0.00862709	0.00553745	-0.0191155	-0.726162
k3=GGA	0.00860579	0.0128466	-0.00652877	0.582414
pos_6=C	0.00857708	0.00599445	-0.0154388	-0.772034
k3=CCC	0.00845753	0.0147941	-0.00579015	-0.324275
pos_5=C	0.00834756	0.00580866	-0.0158432	-0.750256
k3=TCA	0.00831198	0.00499059	-0.0211061	-0.10183
k3=TTC	0.0082018	0.006265	-0.0110178	-0.837189
k3=GCA	0.00812002	0.0104161	-0.006597	0.239396
pos_29=G	0.00789226	0.0145844	-0.0054409	0.767244
k3=AGA	0.00775323	0.0180365	-0.00495111	-0.0172907
k3=TCG	0.00726784	0.0119515	-0.00525798	0.637757
k3=TTT	0.00723377	0.00499053	-0.0123383	-0.700554
pos_2=C	0.00703044	0.00508936	-0.0116789	-0.780991
k3=TGC	0.00639429	0.0110243	-0.004464	0.358836
pos_25=T	0.00634632	0.0145151	-0.00406689	0.715339
PAM_A_count	0.00613378	0.00584633	-0.00672789	-0.382996
k3=CAA	0.00612133	0.00447526	-0.00966203	-0.692576
pos_23=G	0.00605278	0.0105121	-0.00441933	0.76725
k3=ACT	0.00598891	0.00946144	-0.00450117	0.753661
pos_31=G	0.00584119	0.0104524	-0.00408209	0.762232
pos_26=T	0.00577189	0.00374538	-0.0122865	-0.726908
pos_12=A	0.005743	0.0120864	-0.00382058	0.710142
k3=GTT	0.00559402	0.00515433	-0.00618338	-0.220533
k3=AGT	0.00549298	0.00968217	-0.00388414	0.739854
pos_15=A	0.00546744	0.00366078	-0.0117799	-0.720445
pos_25=A	0.00538967	0.00419421	-0.00739929	-0.327874
pos_14=C	0.00512817	0.00917061	-0.00354438	0.769036
pos_24=G	0.00511813	0.00892659	-0.00355586	0.772246
pos_24=C	0.00507997	0.00769475	-0.003724	0.703228
guide_max_run_C	0.00503755	0.012957	-0.00301102	0.594955
pos_30=A	0.00502033	0.00326958	-0.0104854	-0.675594
pos_23=A	0.00492647	0.00320879	-0.0104585	-0.720357
pos_26=A	0.00488478	0.00330904	-0.00978564	-0.743337
k3=CTA	0.00463642	0.00279452	-0.0149543	-0.614956
guide_max_run_A	0.00456626	0.00368699	-0.00598048	-0.652825
pos_29=A	0.00456024	0.00327082	-0.00849855	-0.715874
k3=CTT	0.00455319	0.00607551	-0.00356994	0.369301
pos_22=G	0.00453929	0.00837034	-0.00309734	0.773196
pos_21=T	0.00449948	0.00974594	-0.00285534	0.701401
k3=CGT	0.0043539	0.00583504	-0.00347659	0.389873
pos_14=T	0.00432532	0.00284557	-0.00857262	-0.734837
pos_29=C	0.00431499	0.00831118	-0.00291298	0.759535
pos_23=T	0.00429753	0.00906524	-0.0027083	0.742154
pos_14=A	0.00426444	0.00261999	-0.00891912	-0.701667
pos_25=C	0.00410048	0.00774919	-0.00278442	0.764554
pos_17=G	0.00395603	0.00255678	-0.0079513	-0.734245
pos_29=T	0.00385149	0.00247494	-0.00828489	-0.737068
pos_10=T	0.00380646	0.00236354	-0.00857662	-0.732036
k3=AAT	0.00380468	0.00468474	-0.00320941	0.520349
k3=CCT	0.00378255	0.00498358	-0.00297355	0.428854
k3=TAA	0.00374625	0.00196673	-0.0240922	-0.799315
pos_21=A	0.0037274	0.00254593	-0.00665971	-0.620219
pos_11=C	0.00370563	0.00245335	-0.00658241	-0.658477
pos_31=A	0.00367707	0.00239052	-0.00767847	-0.743267
pos_30=T	0.00359881	0.00650708	-0.00253351	0.714572
pos_6=T	0.00351942	0.00801509	-0.00218244	0.728195
guide_max_run_T	0.00331382	0.0029086	-0.00376314	-0.415778
pos_4=C	0.00328572	0.00640485	-0.00220092	0.757973
pos_19=C	0.00321308	0.00234724	-0.00522119	-0.687198
pos_9=C	0.0031732	0.00557851	-0.00219132	0.786374
k3=ATT	0.00308695	0.00507852	-0.00216679	0.67003
pos_20=G	0.00285548	0.00526743	-0.00194614	0.773203
k3=TTG	0.00280586	0.00314039	-0.0025365	0.413355
pos_15=C	0.00277408	0.00555459	-0.0016847	0.730338
pos_12=C	0.00272845	0.0019417	-0.00445795	-0.63938
pos_13=A	0.00256105	0.00344896	-0.00205667	0.391721
pos_8=T	0.00252377	0.00179059	-0.00410573	-0.623148
pos_13=G	0.00250995	0.00163414	-0.00490911	-0.76736
pos_18=C	0.00226305	0.00183947	-0.00297613	-0.436999
k3=TTA	0.00211211	0.0024641	-0.00183516	0.20182
pos_16=T	0.00208859	0.00468705	-0.00135208	0.755056
pos_14=G	0.00207778	0.00143441	-0.0039148	-0.760964
pos_22=T	0.00206535	0.00133313	-0.00427383	-0.656872
k3=TAG	0.00205432	0.00322438	-0.00152289	0.496634
pos_23=C	0.00202726	0.00365842	-0.00144194	0.766611
pos_-5=G	0.00183577	0.00142958	-0.00276742	-0.468123
pos_24=A	0.00178433	0.00151374	-0.00212131	-0.265404
pos_12=G	0.00176274	0.00251464	-0.00137803	0.548292
pos_27=C	0.00159049	0.00114321	-0.00213408	-0.4164
pos_19=A	0.00154872	0.00322632	-0.0010259	0.805992
pos_32=T	0.00145613	0.00111948	-0.00220316	-0.481937
pos_31=C	0.00116304	0.00172174	-0.000884398	0.53745
pos_4=G	0.00115129	0.000925031	-0.00162179	-0.264832
pos_20=A	0.00109412	0.000841596	-0.00152539	-0.318964
pos_18=G	0.00105861	0.00147455	-0.000897265	0.782384
k3=GTA	0.00105393	0.00183471	-0.000750052	0.696877
pos_15=G	0.00103162	0.00183343	-0.000713304	0.794445
pos_32=A	0.00102077	0.00124094	-0.000886768	0.0956561
pos_27=T	0.000931361	0.00105712	-0.00082969	0.177361
pos_18=T	0.000899028	0.000889481	-0.000911669	0.0329621
pos_13=C	0.000857283	0.000683303	-0.00120983	-0.503049
pos_25=G	0.000848288	0.00134168	-0.000636228	0.531082
pos_9=T	0.000820249	0.000608316	-0.00137955	-0.405806
pos_18=A	0.000699599	0.001864	-0.000387972	0.716384
pos_17=C	0.000615655	0.000595528	-0.000641586	0.134152
pos_24=T	0.000605399	0.00136206	-0.000410173	0.774022
pos_11=T	0.000479914	0.000992679	-0.000324225	0.75619
pos_15=T	0	0	0
pos_28=G	0	0	0
pos_28=T	0	0	0
pos_8=A	0	0	0
pos_10=C	0	0	0
pos_-2=C	0	0	0
