## Supplementary material for "Adapting CRISPR-associated transposons for rapid and high-throughput reverse genetics": Dataset S4

### Sheet: Dataset S4
Dataset S4. MultiCAST Pool3: Guide sequences targeting chloramphenicol (CamR) and kanamycin (KanR) antibiotic genes inserted at attTn7 site
Guide No.	Gene	PAM region	Guide sequence
1	CamR	TTGCT	CAATGTACCTATAACCAGACCGTTCAGCTGGA
2	CamR	GCTCA	ATGTACCTATAACCAGACCGTTCAGCTGGATA
3	CamR	GTACC	TATAACCAGACCGTTCAGCTGGATATTACGGC
4	CamR	TAACC	AGACCGTTCAGCTGGATATTACGGCCTTTTTA
5	CamR	AGACC	GTTCAGCTGGATATTACGGCCTTTTTAAAGAC
6	CamR	GTTCA	GCTGGATATTACGGCCTTTTTAAAGACCGTAA
7	CamR	CAGCT	GGATATTACGGCCTTTTTAAAGACCGTAAAGA
8	CamR	TTACG	GCCTTTTTAAAGACCGTAAAGAAAAATAAGCA
9	CamR	CGGCC	TTTTTAAAGACCGTAAAGAAAAATAAGCACAA
10	CamR	AGACC	GTAAAGAAAAATAAGCACAAGTTTTATCCGGC
11	CamR	AAGCA	CAAGTTTTATCCGGCCTTTATTCACATTCTTG
12	CamR	GCACA	AGTTTTATCCGGCCTTTATTCACATTCTTGCC
13	CamR	TATCC	GGCCTTTATTCACATTCTTGCCCGCCTGATGA
14	CamR	CGGCC	TTTATTCACATTCTTGCCCGCCTGATGAATGC
15	CamR	ATTCA	CATTCTTGCCCGCCTGATGAATGCTCATCCGG
16	CamR	TCACA	TTCTTGCCCGCCTGATGAATGCTCATCCGGAA
17	CamR	ATTCT	TGCCCGCCTGATGAATGCTCATCCGGAATTAC
18	CamR	TTGCC	CGCCTGATGAATGCTCATCCGGAATTACGTAT
19	CamR	GCCCG	CCTGATGAATGCTCATCCGGAATTACGTATGG
20	CamR	CCGCC	TGATGAATGCTCATCCGGAATTACGTATGGCA
21	CamR	ATGCT	CATCCGGAATTACGTATGGCAATGAAAGACGG
22	CamR	GCTCA	TCCGGAATTACGTATGGCAATGAAAGACGGTG
23	CamR	CATCC	GGAATTACGTATGGCAATGAAAGACGGTGAGC
24	CamR	TTACG	TATGGCAATGAAAGACGGTGAGCTGGTGATAT
25	CamR	TGGCA	ATGAAAGACGGTGAGCTGGTGATATGGGATAG
26	CamR	AGACG	GTGAGCTGGTGATATGGGATAGTGTTCACCCT
27	CamR	GAGCT	GGTGATATGGGATAGTGTTCACCCTTGTTACA
28	CamR	GTTCA	CCCTTGTTACACCGTTTTCCATGAGCAAACTG
29	CamR	TCACC	CTTGTTACACCGTTTTCCATGAGCAAACTGAA
30	CamR	ACCCT	TGTTACACCGTTTTCCATGAGCAAACTGAAAC
31	CamR	TTACA	CCGTTTTCCATGAGCAAACTGAAACGTTTTCA
32	CamR	ACACC	GTTTTCCATGAGCAAACTGAAACGTTTTCATC
33	CamR	TTTCC	ATGAGCAAACTGAAACGTTTTCATCGCTCTGG
34	CamR	GAGCA	AACTGAAACGTTTTCATCGCTCTGGAGTGAAT
35	CamR	AAACT	GAAACGTTTTCATCGCTCTGGAGTGAATACCA
36	CamR	AAACG	TTTTCATCGCTCTGGAGTGAATACCACGACGA
37	CamR	TTTCA	TCGCTCTGGAGTGAATACCACGACGATTTCCG
38	CamR	CATCG	CTCTGGAGTGAATACCACGACGATTTCCGGCA
39	CamR	TCGCT	CTGGAGTGAATACCACGACGATTTCCGGCAGT
40	CamR	GCTCT	GGAGTGAATACCACGACGATTTCCGGCAGTTT
41	CamR	ATACC	ACGACGATTTCCGGCAGTTTCTACACATATAT
42	CamR	CCACG	ACGATTTCCGGCAGTTTCTACACATATATTCG
43	CamR	CGACG	ATTTCCGGCAGTTTCTACACATATATTCGCAA
44	CamR	TTTCC	GGCAGTTTCTACACATATATTCGCAAGATGTG
45	CamR	CGGCA	GTTTCTACACATATATTCGCAAGATGTGGCGT
46	CamR	TTTCT	ACACATATATTCGCAAGATGTGGCGTGTTACG
47	CamR	CTACA	CATATATTCGCAAGATGTGGCGTGTTACGGTG
48	CamR	ACACA	TATATTCGCAAGATGTGGCGTGTTACGGTGAA
49	CamR	ATTCG	CAAGATGTGGCGTGTTACGGTGAAAACCTGGC
50	CamR	TCGCA	AGATGTGGCGTGTTACGGTGAAAACCTGGCCT
51	CamR	TGGCG	TGTTACGGTGAAAACCTGGCCTATTTCCCTAA
52	CamR	TTACG	GTGAAAACCTGGCCTATTTCCCTAAAGGGTTT
53	CamR	AAACC	TGGCCTATTTCCCTAAAGGGTTTATTGAGAAT
54	CamR	TGGCC	TATTTCCCTAAAGGGTTTATTGAGAATATGTT
55	CamR	TTTCC	CTAAAGGGTTTATTGAGAATATGTTTTTCGTC
56	CamR	TCCCT	AAAGGGTTTATTGAGAATATGTTTTTCGTCTC
57	CamR	TTTCG	TCTCAGCCAATCCCTGGGTGAGTTTCACCAGT
58	CamR	CGTCT	CAGCCAATCCCTGGGTGAGTTTCACCAGTTTT
59	CamR	TCTCA	GCCAATCCCTGGGTGAGTTTCACCAGTTTTGA
60	CamR	CAGCC	AATCCCTGGGTGAGTTTCACCAGTTTTGATTT
61	CamR	AATCC	CTGGGTGAGTTTCACCAGTTTTGATTTAAACG
62	CamR	TCCCT	GGGTGAGTTTCACCAGTTTTGATTTAAACGTG
63	CamR	TTTCA	CCAGTTTTGATTTAAACGTGGCCAATATGGAC
64	CamR	TCACC	AGTTTTGATTTAAACGTGGCCAATATGGACAA
65	CamR	AAACG	TGGCCAATATGGACAACTTCTTCGCCCCCGTT
66	CamR	TGGCC	AATATGGACAACTTCTTCGCCCCCGTTTTCAC
67	CamR	GGACA	ACTTCTTCGCCCCCGTTTTCACCATGGGCAAA
68	CamR	CAACT	TCTTCGCCCCCGTTTTCACCATGGGCAAATAT
69	CamR	CTTCT	TCGCCCCCGTTTTCACCATGGGCAAATATTAT
70	CamR	CTTCG	CCCCCGTTTTCACCATGGGCAAATATTATACG
71	CamR	TCGCC	CCCGTTTTCACCATGGGCAAATATTATACGCA
72	CamR	GCCCC	CGTTTTCACCATGGGCAAATATTATACGCAAG
73	CamR	CCCCG	TTTTCACCATGGGCAAATATTATACGCAAGGC
74	CamR	TTTCA	CCATGGGCAAATATTATACGCAAGGCGACAAG
75	CamR	TCACC	ATGGGCAAATATTATACGCAAGGCGACAAGGT
76	CamR	GGGCA	AATATTATACGCAAGGCGACAAGGTGCTGATG
77	CamR	ATACG	CAAGGCGACAAGGTGCTGATGCCGCTGGCGAT
78	CamR	ACGCA	AGGCGACAAGGTGCTGATGCCGCTGGCGATTC
79	CamR	AGGCG	ACAAGGTGCTGATGCCGCTGGCGATTCAGGTT
80	CamR	CGACA	AGGTGCTGATGCCGCTGGCGATTCAGGTTCAT
81	CamR	GAACC	TGAATCGCCAGCGGCATCAGCACCTTGTCGCC
82	CamR	AATCG	CCAGCGGCATCAGCACCTTGTCGCCTTGCGTA
83	CamR	TCGCC	AGCGGCATCAGCACCTTGTCGCCTTGCGTATA
84	CamR	CAGCG	GCATCAGCACCTTGTCGCCTTGCGTATAATAT
85	CamR	CGGCA	TCAGCACCTTGTCGCCTTGCGTATAATATTTG
86	CamR	CATCA	GCACCTTGTCGCCTTGCGTATAATATTTGCCC
87	CamR	CAGCA	CCTTGTCGCCTTGCGTATAATATTTGCCCATG
88	CamR	GCACC	TTGTCGCCTTGCGTATAATATTTGCCCATGGT
89	CamR	TGTCG	CCTTGCGTATAATATTTGCCCATGGTGAAAAC
90	CamR	TCGCC	TTGCGTATAATATTTGCCCATGGTGAAAACGG
91	CamR	TTGCG	TATAATATTTGCCCATGGTGAAAACGGGGGCG
92	CamR	TTGCC	CATGGTGAAAACGGGGGCGAAGAAGTTGTCCA
93	CamR	GCCCA	TGGTGAAAACGGGGGCGAAGAAGTTGTCCATA
94	CamR	AAACG	GGGGCGAAGAAGTTGTCCATATTGGCCACGTT
95	CamR	GGGCG	AAGAAGTTGTCCATATTGGCCACGTTTAAATC
96	CamR	TGTCC	ATATTGGCCACGTTTAAATCAAAACTGGTGAA
97	CamR	TGGCC	ACGTTTAAATCAAAACTGGTGAAACTCACCCA
98	CamR	CCACG	TTTAAATCAAAACTGGTGAAACTCACCCAGGG
99	CamR	AATCA	AAACTGGTGAAACTCACCCAGGGATTGGCTGA
100	CamR	AAACT	GGTGAAACTCACCCAGGGATTGGCTGAGACGA
101	CamR	AAACT	CACCCAGGGATTGGCTGAGACGAAAAACATAT
102	CamR	ACTCA	CCCAGGGATTGGCTGAGACGAAAAACATATTC
103	CamR	TCACC	CAGGGATTGGCTGAGACGAAAAACATATTCTC
104	CamR	ACCCA	GGGATTGGCTGAGACGAAAAACATATTCTCAA
105	CamR	TGGCT	GAGACGAAAAACATATTCTCAATAAACCCTTT
106	CamR	AGACG	AAAAACATATTCTCAATAAACCCTTTAGGGAA
107	CamR	AAACA	TATTCTCAATAAACCCTTTAGGGAAATAGGCC
108	CamR	ATTCT	CAATAAACCCTTTAGGGAAATAGGCCAGGTTT
109	CamR	TCTCA	ATAAACCCTTTAGGGAAATAGGCCAGGTTTTC
110	CamR	AAACC	CTTTAGGGAAATAGGCCAGGTTTTCACCGTAA
111	CamR	ACCCT	TTAGGGAAATAGGCCAGGTTTTCACCGTAACA
112	CamR	AGGCC	AGGTTTTCACCGTAACACGCCACATCTTGCGA
113	CamR	TTTCA	CCGTAACACGCCACATCTTGCGAATATATGTG
114	CamR	TCACC	GTAACACGCCACATCTTGCGAATATATGTGTA
115	CamR	TAACA	CGCCACATCTTGCGAATATATGTGTAGAAACT
116	CamR	ACACG	CCACATCTTGCGAATATATGTGTAGAAACTGC
117	CamR	ACGCC	ACATCTTGCGAATATATGTGTAGAAACTGCCG
118	CamR	CCACA	TCTTGCGAATATATGTGTAGAAACTGCCGGAA
119	CamR	CATCT	TGCGAATATATGTGTAGAAACTGCCGGAAATC
120	CamR	TTGCG	AATATATGTGTAGAAACTGCCGGAAATCGTCG
121	CamR	AAACT	GCCGGAAATCGTCGTGGTATTCACTCCAGAGC
122	CamR	CTGCC	GGAAATCGTCGTGGTATTCACTCCAGAGCGAT
123	CamR	AATCG	TCGTGGTATTCACTCCAGAGCGATGAAAACGT
124	CamR	CGTCG	TGGTATTCACTCCAGAGCGATGAAAACGTTTC
125	CamR	ATTCA	CTCCAGAGCGATGAAAACGTTTCAGTTTGCTC
126	CamR	TCACT	CCAGAGCGATGAAAACGTTTCAGTTTGCTCAT
127	CamR	ACTCC	AGAGCGATGAAAACGTTTCAGTTTGCTCATGG
128	CamR	GAGCG	ATGAAAACGTTTCAGTTTGCTCATGGAAAACG
129	CamR	AAACG	TTTCAGTTTGCTCATGGAAAACGGTGTAACAA
130	CamR	TTTCA	GTTTGCTCATGGAAAACGGTGTAACAAGGGTG
131	CamR	TTGCT	CATGGAAAACGGTGTAACAAGGGTGAACACTA
132	CamR	GCTCA	TGGAAAACGGTGTAACAAGGGTGAACACTATC
133	CamR	AAACG	GTGTAACAAGGGTGAACACTATCCCATATCAC
134	CamR	TAACA	AGGGTGAACACTATCCCATATCACCAGCTCAC
135	CamR	GAACA	CTATCCCATATCACCAGCTCACCGTCTTTCAT
136	CamR	ACACT	ATCCCATATCACCAGCTCACCGTCTTTCATTG
137	CamR	TATCC	CATATCACCAGCTCACCGTCTTTCATTGCCAT
138	CamR	TCCCA	TATCACCAGCTCACCGTCTTTCATTGCCATAC
139	CamR	TATCA	CCAGCTCACCGTCTTTCATTGCCATACGTAAT
140	CamR	TCACC	AGCTCACCGTCTTTCATTGCCATACGTAATTC
141	CamR	CAGCT	CACCGTCTTTCATTGCCATACGTAATTCCGGA
142	CamR	GCTCA	CCGTCTTTCATTGCCATACGTAATTCCGGATG
143	CamR	TCACC	GTCTTTCATTGCCATACGTAATTCCGGATGAG
144	CamR	CGTCT	TTCATTGCCATACGTAATTCCGGATGAGCATT
145	CamR	TTTCA	TTGCCATACGTAATTCCGGATGAGCATTCATC
146	CamR	TTGCC	ATACGTAATTCCGGATGAGCATTCATCAGGCG
147	CamR	ATACG	TAATTCCGGATGAGCATTCATCAGGCGGGCAA
148	CamR	ATTCC	GGATGAGCATTCATCAGGCGGGCAAGAATGTG
149	CamR	GAGCA	TTCATCAGGCGGGCAAGAATGTGAATAAAGGC
150	CamR	ATTCA	TCAGGCGGGCAAGAATGTGAATAAAGGCCGGA
151	CamR	CATCA	GGCGGGCAAGAATGTGAATAAAGGCCGGATAA
152	CamR	AGGCG	GGCAAGAATGTGAATAAAGGCCGGATAAAACT
153	CamR	GGGCA	AGAATGTGAATAAAGGCCGGATAAAACTTGTG
154	CamR	AGGCC	GGATAAAACTTGTGCTTATTTTTCTTTACGGT
155	CamR	AAACT	TGTGCTTATTTTTCTTTACGGTCTTTAAAAAG
156	CamR	GTGCT	TATTTTTCTTTACGGTCTTTAAAAAGGCCGTA
157	CamR	TTTCT	TTACGGTCTTTAAAAAGGCCGTAATATCCAGC
158	CamR	TTACG	GTCTTTAAAAAGGCCGTAATATCCAGCTGAAC
159	CamR	GGTCT	TTAAAAAGGCCGTAATATCCAGCTGAACGGTC
160	CamR	AGGCC	GTAATATCCAGCTGAACGGTCTGGTTATAGGT
161	CamR	TATCC	AGCTGAACGGTCTGGTTATAGGTACATTGAGC
162	KanR	GGGCT	CGCGATAATGTCGGGCAATCAGGTGCGACAAT
163	KanR	GCTCG	CGATAATGTCGGGCAATCAGGTGCGACAATCT
164	KanR	TCGCG	ATAATGTCGGGCAATCAGGTGCGACAATCTAT
165	KanR	TGTCG	GGCAATCAGGTGCGACAATCTATCGATTGTAT
166	KanR	GGGCA	ATCAGGTGCGACAATCTATCGATTGTATGGGA
167	KanR	AATCA	GGTGCGACAATCTATCGATTGTATGGGAAGCC
168	KanR	GTGCG	ACAATCTATCGATTGTATGGGAAGCCCGATGC
169	KanR	CGACA	ATCTATCGATTGTATGGGAAGCCCGATGCGCC
170	KanR	AATCT	ATCGATTGTATGGGAAGCCCGATGCGCCAGAG
171	KanR	TATCG	ATTGTATGGGAAGCCCGATGCGCCAGAGTTGT
172	KanR	AAGCC	CGATGCGCCAGAGTTGTTTCTGAAACATGGCA
173	KanR	GCCCG	ATGCGCCAGAGTTGTTTCTGAAACATGGCAAA
174	KanR	ATGCG	CCAGAGTTGTTTCTGAAACATGGCAAAGGTAG
175	KanR	GCGCC	AGAGTTGTTTCTGAAACATGGCAAAGGTAGCG
176	KanR	TTTCT	GAAACATGGCAAAGGTAGCGTTGCCAATGATG
177	KanR	AAACA	TGGCAAAGGTAGCGTTGCCAATGATGTTACAG
178	KanR	TGGCA	AAGGTAGCGTTGCCAATGATGTTACAGATGAG
179	KanR	TAGCG	TTGCCAATGATGTTACAGATGAGATGGTCAGA
180	KanR	TTGCC	AATGATGTTACAGATGAGATGGTCAGACTAAA
181	KanR	TTACA	GATGAGATGGTCAGACTAAACTGGCTGACGGA
182	KanR	GGTCA	GACTAAACTGGCTGACGGAATTTATGCCTCTT
183	KanR	AGACT	AAACTGGCTGACGGAATTTATGCCTCTTCCGA
184	KanR	AAACT	GGCTGACGGAATTTATGCCTCTTCCGACCATC
185	KanR	TGGCT	GACGGAATTTATGCCTCTTCCGACCATCAAGC
186	KanR	TGACG	GAATTTATGCCTCTTCCGACCATCAAGCATTT
187	KanR	ATGCC	TCTTCCGACCATCAAGCATTTTATCCGTACTC
188	KanR	CCTCT	TCCGACCATCAAGCATTTTATCCGTACTCCTG
189	KanR	CTTCC	GACCATCAAGCATTTTATCCGTACTCCTGATG
190	KanR	CGACC	ATCAAGCATTTTATCCGTACTCCTGATGATGC
191	KanR	CATCA	AGCATTTTATCCGTACTCCTGATGATGCATGG
192	KanR	AAGCA	TTTTATCCGTACTCCTGATGATGCATGGTTAC
193	KanR	TATCC	GTACTCCTGATGATGCATGGTTACTCACCACT
194	KanR	GTACT	CCTGATGATGCATGGTTACTCACCACTGCGAT
195	KanR	ACTCC	TGATGATGCATGGTTACTCACCACTGCGATCC
196	KanR	ATGCA	TGGTTACTCACCACTGCGATCCCCGGTAAAAC
197	KanR	TTACT	CACCACTGCGATCCCCGGTAAAACAGCATTCC
198	KanR	ACTCA	CCACTGCGATCCCCGGTAAAACAGCATTCCAG
199	KanR	TCACC	ACTGCGATCCCCGGTAAAACAGCATTCCAGGT
200	KanR	CCACT	GCGATCCCCGGTAAAACAGCATTCCAGGTATT
201	KanR	CTGCG	ATCCCCGGTAAAACAGCATTCCAGGTATTAGA
202	KanR	GATCC	CCGGTAAAACAGCATTCCAGGTATTAGAAGAA
203	KanR	TCCCC	GGTAAAACAGCATTCCAGGTATTAGAAGAATA
204	KanR	AAACA	GCATTCCAGGTATTAGAAGAATATCCTGATTC
205	KanR	CAGCA	TTCCAGGTATTAGAAGAATATCCTGATTCAGG
206	KanR	ATTCC	AGGTATTAGAAGAATATCCTGATTCAGGTGAA
207	KanR	TATCC	TGATTCAGGTGAAAATATTGTTGATGCGCTGG
208	KanR	ATTCA	GGTGAAAATATTGTTGATGCGCTGGCAGTGTT
209	KanR	ATGCG	CTGGCAGTGTTCCTGCGCCGGTTGCATTCGAT
210	KanR	GCGCT	GGCAGTGTTCCTGCGCCGGTTGCATTCGATTC
211	KanR	TGGCA	GTGTTCCTGCGCCGGTTGCATTCGATTCCTGT
212	KanR	GTTCC	TGCGCCGGTTGCATTCGATTCCTGTTTGTAAT
213	KanR	CTGCG	CCGGTTGCATTCGATTCCTGTTTGTAATTGTC
214	KanR	GCGCC	GGTTGCATTCGATTCCTGTTTGTAATTGTCCT
215	KanR	TTGCA	TTCGATTCCTGTTTGTAATTGTCCTTTTAACA
216	KanR	ATTCG	ATTCCTGTTTGTAATTGTCCTTTTAACAGCGA
217	KanR	ATTCC	TGTTTGTAATTGTCCTTTTAACAGCGATCGCG
218	KanR	TGTCC	TTTTAACAGCGATCGCGTATTTCGTCTCGCTC
219	KanR	TAACA	GCGATCGCGTATTTCGTCTCGCTCAGGCGCAA
220	KanR	CAGCG	ATCGCGTATTTCGTCTCGCTCAGGCGCAATCA
221	KanR	GATCG	CGTATTTCGTCTCGCTCAGGCGCAATCACGAA
222	KanR	TCGCG	TATTTCGTCTCGCTCAGGCGCAATCACGAATG
223	KanR	TTTCG	TCTCGCTCAGGCGCAATCACGAATGAATAACG
224	KanR	CGTCT	CGCTCAGGCGCAATCACGAATGAATAACGGTT
225	KanR	TCTCG	CTCAGGCGCAATCACGAATGAATAACGGTTTG
226	KanR	TCGCT	CAGGCGCAATCACGAATGAATAACGGTTTGGT
227	KanR	GCTCA	GGCGCAATCACGAATGAATAACGGTTTGGTTG
228	KanR	AGGCG	CAATCACGAATGAATAACGGTTTGGTTGATGC
229	KanR	GCGCA	ATCACGAATGAATAACGGTTTGGTTGATGCGA
230	KanR	AATCA	CGAATGAATAACGGTTTGGTTGATGCGAGTGA
231	KanR	TCACG	AATGAATAACGGTTTGGTTGATGCGAGTGATT
232	KanR	TAACG	GTTTGGTTGATGCGAGTGATTTTGATGACGAG
233	KanR	ATGCG	AGTGATTTTGATGACGAGCGTAATGGCTGGCC
234	KanR	TGACG	AGCGTAATGGCTGGCCTGTTGAACAAGTCTGG
235	KanR	GAGCG	TAATGGCTGGCCTGTTGAACAAGTCTGGAAAG
236	KanR	TGGCT	GGCCTGTTGAACAAGTCTGGAAAGAAATGCAT
237	KanR	TGGCC	TGTTGAACAAGTCTGGAAAGAAATGCATAAGC
238	KanR	GAACA	AGTCTGGAAAGAAATGCATAAGCTTTTGCCAT
239	KanR	AGTCT	GGAAAGAAATGCATAAGCTTTTGCCATTCTCA
240	KanR	ATGCA	TAAGCTTTTGCCATTCTCACCGGATTCAGTCG
241	KanR	AAGCT	TTTGCCATTCTCACCGGATTCAGTCGTCACTC
242	KanR	TTGCC	ATTCTCACCGGATTCAGTCGTCACTCATGGTG
243	KanR	ATTCT	CACCGGATTCAGTCGTCACTCATGGTGATTTC
244	KanR	TCTCA	CCGGATTCAGTCGTCACTCATGGTGATTTCTC
245	KanR	TCACC	GGATTCAGTCGTCACTCATGGTGATTTCTCAC
246	KanR	ATTCA	GTCGTCACTCATGGTGATTTCTCACTTGATAA
247	KanR	AGTCG	TCACTCATGGTGATTTCTCACTTGATAACCTT
248	KanR	CGTCA	CTCATGGTGATTTCTCACTTGATAACCTTATT
249	KanR	TCACT	CATGGTGATTTCTCACTTGATAACCTTATTTT
250	KanR	ACTCA	TGGTGATTTCTCACTTGATAACCTTATTTTTG
251	KanR	TTTCT	CACTTGATAACCTTATTTTTGACGAGGGGAAA
252	KanR	TCTCA	CTTGATAACCTTATTTTTGACGAGGGGAAATT
253	KanR	TCACT	TGATAACCTTATTTTTGACGAGGGGAAATTAA
254	KanR	TAACC	TTATTTTTGACGAGGGGAAATTAATAGGTTGT
255	KanR	TGACG	AGGGGAAATTAATAGGTTGTATTGATGTTGGA
256	KanR	GGACG	AGTCGGAATCGCAGACCGATACCAGGATCTTG
257	KanR	AGTCG	GAATCGCAGACCGATACCAGGATCTTGCCATC
258	KanR	AATCG	CAGACCGATACCAGGATCTTGCCATCCTATGG
259	KanR	TCGCA	GACCGATACCAGGATCTTGCCATCCTATGGAA
260	KanR	AGACC	GATACCAGGATCTTGCCATCCTATGGAACTGC
261	KanR	ATACC	AGGATCTTGCCATCCTATGGAACTGCCTCGGT
262	KanR	GATCT	TGCCATCCTATGGAACTGCCTCGGTGAGTTTT
263	KanR	TTGCC	ATCCTATGGAACTGCCTCGGTGAGTTTTCTCC
264	KanR	CATCC	TATGGAACTGCCTCGGTGAGTTTTCTCCTTCA
265	KanR	TTTCT	GTAATGAAGGAGAAAACTCACCGAGGCAGTTC
266	KanR	AAACT	CACCGAGGCAGTTCCATAGGATGGCAAGATCC
267	KanR	ACTCA	CCGAGGCAGTTCCATAGGATGGCAAGATCCTG
268	KanR	TCACC	GAGGCAGTTCCATAGGATGGCAAGATCCTGGT
269	KanR	AGGCA	GTTCCATAGGATGGCAAGATCCTGGTATCGGT
270	KanR	GTTCC	ATAGGATGGCAAGATCCTGGTATCGGTCTGCG
271	KanR	TGGCA	AGATCCTGGTATCGGTCTGCGATTCCGACTCG
272	KanR	GATCC	TGGTATCGGTCTGCGATTCCGACTCGTCCAAC
273	KanR	TATCG	GTCTGCGATTCCGACTCGTCCAACATCAATAC
274	KanR	GGTCT	GCGATTCCGACTCGTCCAACATCAATACAACC
275	KanR	CTGCG	ATTCCGACTCGTCCAACATCAATACAACCTAT
276	KanR	ATTCC	GACTCGTCCAACATCAATACAACCTATTAATT
277	KanR	CGACT	CGTCCAACATCAATACAACCTATTAATTTCCC
278	KanR	ACTCG	TCCAACATCAATACAACCTATTAATTTCCCCT
279	KanR	CGTCC	AACATCAATACAACCTATTAATTTCCCCTCGT
280	KanR	CAACA	TCAATACAACCTATTAATTTCCCCTCGTCAAA
281	KanR	CATCA	ATACAACCTATTAATTTCCCCTCGTCAAAAAT
282	KanR	ATACA	ACCTATTAATTTCCCCTCGTCAAAAATAAGGT
283	KanR	CAACC	TATTAATTTCCCCTCGTCAAAAATAAGGTTAT
284	KanR	TTTCC	CCTCGTCAAAAATAAGGTTATCAAGTGAGAAA
285	KanR	TCCCC	TCGTCAAAAATAAGGTTATCAAGTGAGAAATC
286	KanR	CCTCG	TCAAAAATAAGGTTATCAAGTGAGAAATCACC
287	KanR	CGTCA	AAAATAAGGTTATCAAGTGAGAAATCACCATG
288	KanR	TATCA	AGTGAGAAATCACCATGAGTGACGACTGAATC
289	KanR	AATCA	CCATGAGTGACGACTGAATCCGGTGAGAATGG
290	KanR	TCACC	ATGAGTGACGACTGAATCCGGTGAGAATGGCA
291	KanR	TGACG	ACTGAATCCGGTGAGAATGGCAAAAGCTTATG
292	KanR	CGACT	GAATCCGGTGAGAATGGCAAAAGCTTATGCAT
293	KanR	AATCC	GGTGAGAATGGCAAAAGCTTATGCATTTCTTT
294	KanR	TGGCA	AAAGCTTATGCATTTCTTTCCAGACTTGTTCA
295	KanR	AAGCT	TATGCATTTCTTTCCAGACTTGTTCAACAGGC
296	KanR	ATGCA	TTTCTTTCCAGACTTGTTCAACAGGCCAGCCA
297	KanR	TTTCT	TTCCAGACTTGTTCAACAGGCCAGCCATTACG
298	KanR	TTTCC	AGACTTGTTCAACAGGCCAGCCATTACGCTCG
299	KanR	AGACT	TGTTCAACAGGCCAGCCATTACGCTCGTCATC
300	KanR	GTTCA	ACAGGCCAGCCATTACGCTCGTCATCAAAATC
301	KanR	CAACA	GGCCAGCCATTACGCTCGTCATCAAAATCACT
302	KanR	AGGCC	AGCCATTACGCTCGTCATCAAAATCACTCGCA
303	KanR	CAGCC	ATTACGCTCGTCATCAAAATCACTCGCATCAA
304	KanR	TTACG	CTCGTCATCAAAATCACTCGCATCAACCAAAC
305	KanR	ACGCT	CGTCATCAAAATCACTCGCATCAACCAAACCG
306	KanR	GCTCG	TCATCAAAATCACTCGCATCAACCAAACCGTT
307	KanR	CGTCA	TCAAAATCACTCGCATCAACCAAACCGTTATT
308	KanR	CATCA	AAATCACTCGCATCAACCAAACCGTTATTCAT
309	KanR	AATCA	CTCGCATCAACCAAACCGTTATTCATTCGTGA
310	KanR	TCACT	CGCATCAACCAAACCGTTATTCATTCGTGATT
311	KanR	ACTCG	CATCAACCAAACCGTTATTCATTCGTGATTGC
312	KanR	TCGCA	TCAACCAAACCGTTATTCATTCGTGATTGCGC
313	KanR	CATCA	ACCAAACCGTTATTCATTCGTGATTGCGCCTG
314	KanR	CAACC	AAACCGTTATTCATTCGTGATTGCGCCTGAGC
315	KanR	AAACC	GTTATTCATTCGTGATTGCGCCTGAGCGAGAC
316	KanR	ATTCA	TTCGTGATTGCGCCTGAGCGAGACGAAATACG
317	KanR	ATTCG	TGATTGCGCCTGAGCGAGACGAAATACGCGAT
318	KanR	TTGCG	CCTGAGCGAGACGAAATACGCGATCGCTGTTA
319	KanR	GCGCC	TGAGCGAGACGAAATACGCGATCGCTGTTAAA
320	KanR	GAGCG	AGACGAAATACGCGATCGCTGTTAAAAGGACA
321	KanR	AGACG	AAATACGCGATCGCTGTTAAAAGGACAATTAC
322	KanR	ATACG	CGATCGCTGTTAAAAGGACAATTACAAACAGG
323	KanR	ACGCG	ATCGCTGTTAAAAGGACAATTACAAACAGGAA
324	KanR	GATCG	CTGTTAAAAGGACAATTACAAACAGGAATCGA
325	KanR	TCGCT	GTTAAAAGGACAATTACAAACAGGAATCGAAT
326	KanR	GGACA	ATTACAAACAGGAATCGAATGCAACCGGCGCA
327	KanR	TTACA	AACAGGAATCGAATGCAACCGGCGCAGGAACA
328	KanR	AAACA	GGAATCGAATGCAACCGGCGCAGGAACACTGC
329	KanR	AATCG	AATGCAACCGGCGCAGGAACACTGCCAGCGCA
330	KanR	ATGCA	ACCGGCGCAGGAACACTGCCAGCGCATCAACA
331	KanR	CAACC	GGCGCAGGAACACTGCCAGCGCATCAACAATA
332	KanR	CGGCG	CAGGAACACTGCCAGCGCATCAACAATATTTT
333	KanR	GCGCA	GGAACACTGCCAGCGCATCAACAATATTTTCA
334	KanR	GAACA	CTGCCAGCGCATCAACAATATTTTCACCTGAA
335	KanR	ACACT	GCCAGCGCATCAACAATATTTTCACCTGAATC
336	KanR	CTGCC	AGCGCATCAACAATATTTTCACCTGAATCAGG
337	KanR	CAGCG	CATCAACAATATTTTCACCTGAATCAGGATAT
338	KanR	GCGCA	TCAACAATATTTTCACCTGAATCAGGATATTC
339	KanR	CATCA	ACAATATTTTCACCTGAATCAGGATATTCTTC
340	KanR	CAACA	ATATTTTCACCTGAATCAGGATATTCTTCTAA
341	KanR	TTTCA	CCTGAATCAGGATATTCTTCTAATACCTGGAA
342	KanR	TCACC	TGAATCAGGATATTCTTCTAATACCTGGAATG
343	KanR	AATCA	GGATATTCTTCTAATACCTGGAATGCTGTTTT
344	KanR	ATTCT	TCTAATACCTGGAATGCTGTTTTACCGGGGAT
345	KanR	CTTCT	AATACCTGGAATGCTGTTTTACCGGGGATCGC
346	KanR	ATACC	TGGAATGCTGTTTTACCGGGGATCGCAGTGGT
347	KanR	ATGCT	GTTTTACCGGGGATCGCAGTGGTGAGTAACCA
348	KanR	TTACC	GGGGATCGCAGTGGTGAGTAACCATGCATCAT
349	KanR	GATCG	CAGTGGTGAGTAACCATGCATCATCAGGAGTA
350	KanR	TCGCA	GTGGTGAGTAACCATGCATCATCAGGAGTACG
351	KanR	TAACC	ATGCATCATCAGGAGTACGGATAAAATGCTTG
352	KanR	ATGCA	TCATCAGGAGTACGGATAAAATGCTTGATGGT
353	KanR	CATCA	TCAGGAGTACGGATAAAATGCTTGATGGTCGG
354	KanR	CATCA	GGAGTACGGATAAAATGCTTGATGGTCGGAAG
355	KanR	GTACG	GATAAAATGCTTGATGGTCGGAAGAGGCATAA
356	KanR	ATGCT	TGATGGTCGGAAGAGGCATAAATTCCGTCAGC
357	KanR	GGTCG	GAAGAGGCATAAATTCCGTCAGCCAGTTTAGT
358	KanR	AGGCA	TAAATTCCGTCAGCCAGTTTAGTCTGACCATC
359	KanR	ATTCC	GTCAGCCAGTTTAGTCTGACCATCTCATCTGT
360	KanR	CGTCA	GCCAGTTTAGTCTGACCATCTCATCTGTAACA
361	KanR	CAGCC	AGTTTAGTCTGACCATCTCATCTGTAACATCA
362	KanR	AGTCT	GACCATCTCATCTGTAACATCATTGGCAACGC
363	KanR	TGACC	ATCTCATCTGTAACATCATTGGCAACGCTACC
364	KanR	CATCT	CATCTGTAACATCATTGGCAACGCTACCTTTG
365	KanR	TCTCA	TCTGTAACATCATTGGCAACGCTACCTTTGCC
366	KanR	CATCT	GTAACATCATTGGCAACGCTACCTTTGCCATG
367	KanR	TAACA	TCATTGGCAACGCTACCTTTGCCATGTTTCAG
368	KanR	CATCA	TTGGCAACGCTACCTTTGCCATGTTTCAGAAA
369	KanR	TGGCA	ACGCTACCTTTGCCATGTTTCAGAAACAACTC
370	KanR	CAACG	CTACCTTTGCCATGTTTCAGAAACAACTCTGG
371	KanR	ACGCT	ACCTTTGCCATGTTTCAGAAACAACTCTGGCG
372	KanR	CTACC	TTTGCCATGTTTCAGAAACAACTCTGGCGCAT
373	KanR	TTGCC	ATGTTTCAGAAACAACTCTGGCGCATCGGGCT
374	KanR	TTTCA	GAAACAACTCTGGCGCATCGGGCTTCCCATAC
375	KanR	AAACA	ACTCTGGCGCATCGGGCTTCCCATACAATCGA
376	KanR	CAACT	CTGGCGCATCGGGCTTCCCATACAATCGATAG
377	KanR	ACTCT	GGCGCATCGGGCTTCCCATACAATCGATAGAT
378	KanR	TGGCG	CATCGGGCTTCCCATACAATCGATAGATTGTC
379	KanR	GCGCA	TCGGGCTTCCCATACAATCGATAGATTGTCGC
380	KanR	CATCG	GGCTTCCCATACAATCGATAGATTGTCGCACC
381	KanR	GGGCT	TCCCATACAATCGATAGATTGTCGCACCTGAT
382	KanR	CTTCC	CATACAATCGATAGATTGTCGCACCTGATTGC
383	KanR	TCCCA	TACAATCGATAGATTGTCGCACCTGATTGCCC
384	KanR	ATACA	ATCGATAGATTGTCGCACCTGATTGCCCGACA
385	KanR	AATCG	ATAGATTGTCGCACCTGATTGCCCGACATTAT
